# A new experimental evidence-weighted signaling pathway resource in FlyBase

**DOI:** 10.1101/2023.08.10.552786

**Authors:** Helen Attrill, Giulia Antonazzo, Joshua L. Goodman, Jim Thurmond, Victor B Strelets, Nicholas H. Brown, the FlyBase Consortium

## Abstract

Research in model organisms is central to the characterization of signaling pathways in multicellular organisms. Here, we present the systematic curation of 17 Drosophila signaling pathways using the Gene Ontology framework to establish a comprehensive and dynamic resource that has been incorporated into FlyBase, providing visualization and data integration tools to aid research projects. By restricting to experimental evidence reported in the research literature and quantifying the amount of such evidence for each gene in a pathway, we captured the landscape of empirical knowledge of signaling pathways in *Drosophila*.

**Summary statement:** Comprehensive curation of Drosophila signaling pathways and new visual displays of the pathways provides a new FlyBase resource for researchers, and new insights into signaling pathway architecture.
