## Supplementary material for "A new experimental evidence-weighted signaling pathway resource in FlyBase": Table S1. Summary of Signaling Pathways content in FlyBase.

### Sheet: TableS1
Pathway Name	Sub-Group Name	FlyBase Gene Group ID	GO Term Mapping	GO Term ID	# genes	# papers	Prototypic Gene ID	Prototypic Gene Symbol	Prototypic Gene Name	Year 1st paper
Activin Signaling Pathway		FBgg0001093			13	19	FBgn0024913	Act&bgr;	Activin-beta	1998
	Activin Signaling Pathway Core Components	FBgg0001092	activin receptor signaling pathway	GO:0032924	8	15
	Negative Regulators of Activin Signaling Pathway	FBgg0001091	negative regulation of activin receptor signaling pathway	GO:0032926	2	3
	Positive Regulators of Activin Signaling Pathway	FBgg0001095	positive regulation of activin receptor signaling pathway	GO:0032927	4	3
BMP Signaling Pathway		FBgg0001086			54	110	FBgn0000490	dpp	decapentaplegic	1937
	BMP Signaling Pathway Core Components	FBgg0001085	BMP signaling pathway	GO:0030509	11	50
	Negative Regulators of BMP Signaling Pathway	FBgg0001084	negative regulation of BMP signaling pathway	GO:0030514	28	48
	Positive Regulators of BMP Signaling Pathway	FBgg0001094	positive regulation of BMP signaling pathway	GO:0030513	19	33
cGAS/STING Signaling Pathway		FBgg0001792			6	6	NA	NA	NA	NA
	cGAS/STING Signaling Pathway Core Components	FBgg0001793	cGAS/STING signaling pathway	GO:0140896	6	6
EGFR Signaling Pathway		FBgg0000958			79	128	FBgn0003731	Egfr	Epidermal growth factor receptor	1960
	EGFR Ligand Production	FBgg0000953	epidermal growth factor receptor ligand maturation	GO:0038004	6	19
	EGFR Signaling Pathway Core Components	FBgg0000951	epidermal growth factor receptor signaling pathway	GO:0007173	25	66
	Negative Regulators of EGFR Signaling Pathway	FBgg0000950	negative regulation of epidermal growth factor receptor signaling pathway	GO:0042059	34	61
	Positive Regulators of EGFR Signaling Pathway	FBgg0000956	positive regulation of epidermal growth factor receptor signaling pathway	GO:0045742	17	15
FGFR Signaling Pathway		FBgg0000967			34	44	FBgn0285896	btl	breathless	1988
	FGFR Signaling Pathway Core Components	FBgg0000968	fibroblast growth factor receptor signaling pathway	GO:0008543	22	36
	Negative Regulators of FGFR Signaling Pathway	FBgg0000969	negative regulation of fibroblast growth factor receptor signaling pathway	GO:0040037	6	8
	Positive Regulators of FGFR Signaling Pathway	FBgg0000970	positive regulation of fibroblast growth factor receptor signaling pathway	GO:0045743	7	5
Hedgehog Signaling Pathway		FBgg0000978			97	146	FBgn0004644	hh	hedgehog	1950
	Hedgehog Production	FBgg0001018	patched ligand maturation	GO:0007225	2	6
	Hedgehog Signaling Pathway Core Components	FBgg0000979	smoothened signaling pathway	GO:0007224	7	70
	Negative Regulators of Hedgehog Signaling Pathway	FBgg0000980	negative regulation of smoothened signaling pathway	GO:0045879	57	77
	Positive Regulators of Hedgehog Signaling Pathway	FBgg0000981	positive regulation of smoothened signaling pathway	GO:0045880	43	60
Hippo Signaling Pathway		FBgg0000917			80	104	FBgn0261456	hpo	hippo	2002
	Hippo Signaling Pathway Core Components	FBgg0000913	hippo signaling	GO:0035329	6	34
	Negative Regulators of Hippo Signaling Pathway	FBgg0000916	negative regulation of hippo signaling	GO:0035331	42	42
	Positive Regulators of Hippo Signaling Pathway	FBgg0000912	positive regulation of hippo signaling	GO:0035332	35	61
Insulin-like Receptor Signaling Pathway		FBgg0000910			74	88	FBgn0283499	InR	Insulin-like receptor	1984
	Insulin-like Receptor Signaling Pathway Core Components	FBgg0000904	insulin receptor signaling pathway	GO:0008286	29	49
	Negative Regulators of Insulin-like Receptor Signaling Pathway	FBgg0000900	negative regulation of insulin receptor signaling pathway	GO:0046627	27	33
	Positive Regulators of Insulin-like Receptor Signaling Pathway	FBgg0000898	positive regulation of canonical Wnt signaling pathway	GO:0090263	20	20
Imd Signaling Pathway		FBgg0001194			65	58	FBgn0013983	Imd	immune deficiency	1995
	Imd Signaling Pathway Core Components	FBgg0001195	peptidoglycan recognition protein signaling pathway	GO:0061057	18	32
	Negative Regulators of Imd Signaling Pathway	FBgg0001196	negative regulation of peptidoglycan recognition protein signaling pathway	GO:0061060	33	30
	Positive Regulators of Imd Signaling Pathway	FBgg0001197	positive regulation of peptidoglycan recognition protein signaling pathway	GO:0061059	15	12
JAK-STAT Signaling Pathway		FBgg0000883			32	49	FBgn0043903	dome	domeless	2001
	JAK-STAT Signaling Pathway Core Components	FBgg0000881	receptor signaling pathway via JAK-STAT	GO:0007259	6	23
	Negative Regulators of JAK-STAT Signaling Pathway	FBgg0000884	negative regulation of receptor signaling pathway via JAK-STAT	GO:0046426	16	24
	Positive Regulators of JAK-STAT Signaling Pathway	FBgg0000882	positive regulation of receptor signaling pathway via JAK-STAT	GO:0046427	11	9
Notch Signaling Pathway		FBgg0001068			83	153	FBgn0004647	N	Notch	1916
	Notch Signaling Pathway Core Components	FBgg0001064	Notch signaling pathway	GO:0007219	12	51
	Negative Regulators of Notch Signaling Pathway	FBgg0001063	negative regulation of Notch signaling pathway	GO:0045746	35	64
	Positive Regulators of Notch Signaling Pathway	FBgg0001069	positive regulation of Notch signaling pathway	GO:0045747	42	69
Pvr Signaling Pathway Core Components		FBgg0000973			37	18	FBgn0032006	Pvr	PDGF- and VEGF-receptor related	2001
	Pvr Signaling Pathway Core Components	FBgg0000973	vascular endothelial growth factor receptor signaling pathway	GO:0048010	30	15
	Negative Regulators of Pvr Signaling Pathway	FBgg0000974	negative regulation of vascular endothelial growth factor receptor signaling pathway	GO:0030948	7	4
Sevenless Signaling Pathway		FBgg0000941			30	55	FBgn0003366	sev	sevenless	1976
	Sevenless Signaling Pathway Core Components	FBgg0000935	sevenless signaling pathway	GO:0045500	17	45
	Negative Regulators of Sevenless Signaling Pathway	FBgg0000942	negative regulation of sevenless signaling pathway	GO:0045873	5	6
	Positive Regulators of Sevenless Signaling Pathway	FBgg0000938	positive regulation of sevenless signaling pathway	GO:0045874	8	8
Toll Signaling Pathway		FBgg0001059			71	82	FBgn0262473	Tl	Toll	1983
	Extracellular Spatzle Activating Pathway Core Components	FBgg0001056	Toll receptor ligand protein activation cascade	GO:0160032	21	26
	Negative Regulators of Spatzle Activating Pathway	FBgg0001055	negative regulation of Toll receptor ligand protein activation cascade	GO:0160035	4	7
	Toll-NF-kappaB Signaling Pathway Core Components	FBgg0001058	Toll signaling pathway	GO:0008063	12	37
	Negative Regulators of Toll-NF-kappaB Signaling Pathway	FBgg0001053	negative regulation of Toll signaling pathway	GO:0045751	15	19
	Positive Regulators of Toll-NF-kappaB Signaling Pathway	FBgg0001057	positive regulation of smoothened signaling pathway	GO:0045880	20	12
TNFalpha-Eiger Signaling Pathway		FBgg0001560			22	25	FBgn0033483	egr	eiger	2001
	TNFalpha-Eiger Signaling Pathway Core Components	FBgg0001561	tumor necrosis factor-mediated signaling pathway	GO:0033209	12	23
	Negative Regulators of TNFalpha-Eiger Signaling Pathway	FBgg0001562	negative regulation of tumor necrosis factor-mediated signaling pathway	GO:0010804	5	9
	Positive Regulators of TNFalpha-Eiger Signaling Pathway	FBgg0001563	positive regulation of tumor necrosis factor-mediated signaling pathway	GO:1903265	6	5
Torso Signaling Pathway		FBgg0000934			31	49	FBgn0003733	torso	torso	1986
	Torso Signaling Pathway Core Components	FBgg0000937	torso signaling pathway	GO:0008293	22	44
	Negative Regulators of Torso Signaling Pathway	FBgg0000940	negative regulation of torso signaling pathway	GO:0120177	7	7
	Positive Regulators of Torso Signaling Pathway	FBgg0000936	positive regulation of torso signaling pathway	GO:0120176	2	2
Wnt-TCF Signaling Pathway		FBgg0000889			94	143	FBgn0284084	wg	wingless	1923
	Wnt Production	FBgg0000918	Wnt protein secretion	GO:0061355	2	11
	Wnt-TCF Signaling Pathway Core Components	FBgg0000890	canonical Wnt signaling pathway	GO:0060070	11	48
	Negative Regulators of Wnt-TCF Signaling Pathway	FBgg0000891	negative regulation of canonical Wnt signaling pathway	GO:0090090	40	70
	Positive Regulators of Wnt-TCF Signaling Pathway	FBgg0000892	positive regulation of canonical Wnt signaling pathway	GO:0090263	45	47
